# Cellular genome wide association study identifies common genetic variation influencing lithium induced neural progenitor proliferation

**DOI:** 10.1101/2022.01.31.478307

**Authors:** Justin M. Wolter, Brandon D. Le, Nana Matoba, Michael J. Lafferty, Nil Aygün, Dan Liang, Kenan Courtney, Joseph Piven, Mark J. Zylka, Jason L. Stein

## Abstract

Lithium is used in the treatment of bipolar disorder (BD) and is known to increase neural progenitor cell (NPC) proliferation. Though the mechanism of lithium’s therapeutic effect is not understood, evidence suggests that genetic variation influences response to treatment. Here, we used a library of genetically diverse human NPCs to identify common genetic variants that modulate lithium induced proliferation. We identified a locus on chr3p21.1 associated with lithium induced proliferation that colocalizes with BD risk. One lithium responsive gene, *GNL3*, was detected within the locus. The allele associated with increased baseline and lithium-induced *GNL3* expression was also associated with increased lithium-induced NPC proliferation. Experimental manipulation of *GNL3* expression using CRISPRa/i in NPCs showed that *GNL3* was necessary for lithium’s full proliferative effects, and sufficient to induce proliferation without lithium treatment. In all, our data suggest that *GNL3* expression sensitizes NPCs for a stronger proliferative response to lithium.
