## Supplemental Table 1 for "Cellular genome wide association study identifies common genetic variation influencing lithium induced neural progenitor proliferation"

### Sheet: suppTable1_GWASresults_clump0.2
trait	rsid	SNP	CHR	BP	P	SEbeta	TOTAL	A1	A2	freqA1_WntI_n80	freqA1_1kgALL	freqA1_1kgEUR
S.veh	rs2069008	chr9:35343566:A:C	9	35343566	2.84e-07	0.0368687	81	C	A	0.125	0.1274	0.07975
S.veh	rs12818856	chr12:127538227:G:A	12	127538227	3.68e-07	0.0303046	13	A	G	0.1375	0.1575	0.2894
S.veh	rs8062872	chr16:78979825:G:C	16	78979825	3.88e-07	-0.028336	15	C	G	0.375	0.3251	0.4693
S.veh	rs7793041	chr7:5584427:T:C	7	5584427	4.53e-07	0.0519291	10	C	T	0.06875	0.0595	0.08078
S.veh	rs199784179	chr1:64712277:A:AC	1	64712277	1.6e-06	0.0255551	12	AC	A	0.35	NA	NA
S.veh	rs6829850	chr4:82483972:A:G	4	82483972	1.66e-06	0.0308541	13	G	A	0.175	0.1565	0.1933
S.veh	NA	chr2:71399439:CTA:C	2	71399439	1.69e-06	0.0349744	41	C	CTA	0.1875	NA	NA
S.veh	rs562893	chr8:95811483:A:G	8	95811483	1.94e-06	0.0289373	50	A	G	0.1812	0.1643	0.1697
S.veh	rs12450578	chr17:552143:C:G	17	552143	2.81e-06	-0.0248266	85	G	C	0.2812	0.2027	0.2045
S.veh	rs206636	chr20:42928261:C:A	20	42928261	2.81e-06	-0.031818	22	C	A	0.15	0.1843	0.2914
S.veh	rs10773157	chr12:125301004:A:G	12	125301004	2.95e-06	0.0269883	8	G	A	0.4812	0.4333	0.4387
S.veh	rs4687936	chr3:118698046:T:C	3	118698046	3.02e-06	-0.0286067	64	C	T	0.2688	0.2047	0.3078
S.veh	rs12520154	chr5:178926760:C:T	5	178926760	3.38e-06	-0.0358291	41	T	C	0.15	0.1222	0.226
S.veh	rs948636	chr18:36781799:G:C	18	36781799	3.84e-06	-0.0261765	77	C	G	0.2625	0.3167	0.2771
S.veh	rs869378	chr1:214871611:C:T	1	214871611	3.93e-06	0.0461483	72	T	C	0.06875	0.04073	0.03783
S.veh	rs807835	chr6:21277532:T:C	6	21277532	4.36e-06	-0.0240242	36	C	T	0.3188	0.4251	0.3323
S.veh	rs35740299	chr8:95752178:A:C	8	95752178	4.49e-06	0.0232825	69	C	A	0.3188	0.266	0.1207
S.veh	rs11592856	chr10:127100263:C:G	10	127100263	5.17e-06	0.0328355	27	G	C	0.175	0.2386	0.2894
S.veh	rs12701839	chr7:40914155:A:G	7	40914155	5.2e-06	-0.0238196	157	G	A	0.3375	0.2616	0.4284
S.veh	rs6971419	chr7:5589399:G:A	7	5589399	5.72e-06	0.0363068	7	A	G	0.2312	0.1999	0.1074
S.veh	rs35434109	chr3:87541788:T:C	3	87541788	6.03e-06	0.0252326	59	C	T	0.2562	0.2216	0.3875
S.veh	rs12445974	chr16:816053:A:G	16	816053	6.54e-06	0.0231155	14	G	A	0.4	0.355	0.1268
S.veh	rs7127202	chr11:106896751:G:A	11	106896751	6.63e-06	0.028707	142	G	A	0.2438	0.272	0.3354
S.veh	rs1885308	chr20:4819875:C:T	20	4819875	7.02e-06	0.0229682	11	T	C	0.3125	0.3464	0.453
S.veh	rs73213384	chr8:21414251:T:A	8	21414251	7.18e-06	-0.0435528	50	A	T	0.09375	0.1172	0.0593
S.veh	rs35443213	chr10:133467829:C:T	10	133467829	7.55e-06	0.0431021	16	T	C	0.06875	0.1274	0.08078
S.veh	rs62183716	chr2:158838978:G:C	2	158838978	7.74e-06	-0.0248928	37	C	G	0.25	0.2047	0.2423
S.veh	rs34028799	chr2:71011136:G:T	2	71011136	8e-06	0.0249241	4	T	G	0.3625	0.3448	0.4888
S.veh	rs35333954	chr1:7693313:G:A	1	7693313	8.59e-06	0.0452142	8	A	G	0.06875	0.07608	0.1227
dS.0.75mM	rs17882379	chr2:10336525:C:T	2	10336525	7.71e-08	0.00496026	4	T	C	0.2125	0.1765	0.1943
dS.0.75mM	rs76767978	chr3:131653136:A:G	3	131653136	7.02e-07	-0.00485678	58	G	A	0.1938	0.1408	0.1196
dS.0.75mM	rs79112611	chr1:102937070:C:A	1	102937070	1.76e-06	-0.00777479	71	A	C	0.075	0.1142	0.09509
dS.0.75mM	rs35215500	chr4:40449676:A:G	4	40449676	1.89e-06	0.00499428	9	G	A	0.2625	0.2618	0.2556
dS.0.75mM	NA	chr4:53152226:CT:C	4	53152226	2.64e-06	0.00429655	201	C	CT	0.2438	NA	NA
dS.0.75mM	rs61849223	chr10:52308847:A:G	10	52308847	3.15e-06	0.00432172	39	G	A	0.225	0.2284	0.4335
dS.0.75mM	rs4572029	chr10:69129297:A:G	10	69129297	3.97e-06	0.00512621	31	G	A	0.1438	0.1565	0.2025
dS.0.75mM	rs1549573	chr2:230160990:G:C	2	230160990	4.18e-06	-0.00459081	7	C	G	0.2188	0.2841	0.3047
dS.0.75mM	rs56002830	chr16:87763495:C:T	16	87763495	4.86e-06	0.00455227	36	T	C	0.2812	0.2837	0.2076
dS.0.75mM	rs9363161	chr6:94211690:G:A	6	94211690	6.17e-06	-0.00576998	60	A	G	0.08125	0.1552	0.1769
dS.0.75mM	rs10799973	chr1:163998157:A:T	1	163998157	6.2e-06	-0.00351397	27	A	T	0.4938	0.4455	0.4049
dS.0.75mM	rs2798296	chr4:3060438:A:G	4	3060438	8.07e-06	0.00338248	263	G	A	0.4938	0.4732	0.454
dS.0.75mM	rs78712282	chr3:109644861:G:A	3	109644861	8.86e-06	0.00480459	223	A	G	0.175	0.1506	0.1493
dS.0.75mM	rs13139080	chr4:36300375:T:C	4	36300375	9.41e-06	-0.00405773	81	C	T	0.3188	0.2813	0.2689
dS.0.75mM	rs12215146	chr6:132281326:G:A	6	132281326	9.46e-06	-0.00662445	25	A	G	0.08125	0.06689	0.1759
dS.1.5mM	rs352140	chr3:52222681:C:T	3	52222681	5.71e-09	0.00613259	53	T	C	0.3688	0.4155	0.4519
dS.1.5mM	rs11709284	chr3:52525689:G:A	3	52525689	8e-09	-0.0055836	307	G	A	0.4	0.4587	0.4325
dS.1.5mM	rs9626353	chr22:45474548:A:G	22	45474548	1.82e-07	-0.00994567	2	G	A	0.06875	0.1028	0.05317
dS.1.5mM	rs1110584	chr2:66873645:C:T	2	66873645	2.72e-07	-0.00528669	103	C	T	0.4312	0.4878	0.4182
dS.1.5mM	rs12699132	chr7:72296993:T:C	7	72296993	9.96e-07	-0.00541902	260	C	T	0.4812	0.4834	0.4632
dS.1.5mM	rs2710323	chr3:52781889:T:C	3	52781889	1.07e-06	-0.00511081	155	C	T	0.4188	0.4782	0.4928
dS.1.5mM	rs7183856	chr15:33863263:C:A	15	33863263	1.23e-06	-0.00640839	38	C	A	0.2125	0.1977	0.1544
dS.1.5mM	NA	chr7:105854165:TC:T	7	105854165	1.59e-06	0.00862443	47	T	TC	0.125	NA	NA
dS.1.5mM	rs7705995	chr5:2896680:G:A	5	2896680	1.78e-06	-0.00593335	5	A	G	0.15	0.1585	0.1595
dS.1.5mM	rs9916344	chr17:6494893:C:T	17	6494893	1.9e-06	-0.00542137	55	T	C	0.4188	0.4836	0.456
dS.1.5mM	rs13431582	chr2:68980889:C:T	2	68980889	2.18e-06	-0.00673968	39	T	C	0.15	0.1144	0.06748
dS.1.5mM	rs17252438	chr13:66986480:T:C	13	66986480	2.93e-06	0.00732267	11	C	T	0.1375	0.1807	0.06339
dS.1.5mM	rs12486432	chr3:118279544:A:G	3	118279544	3.31e-06	0.00533153	54	A	G	0.475	0.4405	0.4499
dS.1.5mM	rs3816047	chr19:49683854:C:G	19	49683854	3.49e-06	-0.00751647	0	G	C	0.1125	0.1314	0.1636
dS.1.5mM	rs7384255	chr7:100846423:C:T	7	100846423	3.68e-06	0.00549161	125	T	C	0.2938	0.249	0.2249
dS.1.5mM	rs1010710	chr13:77549393:A:C	13	77549393	4.13e-06	-0.005738	31	C	A	0.2375	0.2198	0.3088
dS.1.5mM	rs2269563	chr6:36350798:T:C	6	36350798	4.61e-06	-0.00567146	16	C	T	0.3125	0.3896	0.4806
dS.1.5mM	rs926710	chr20:24738618:A:T	20	24738618	4.73e-06	-0.006471	91	T	A	0.1625	0.1526	0.2362
dS.1.5mM	rs27310	chr5:97169234:T:C	5	97169234	5.33e-06	0.00473353	45	C	T	0.4188	0.4073	0.409
dS.1.5mM	rs1193630334	chr4:168710967:CTG:C	4	168710967	7.41e-06	0.00675345	35	C	CTG	0.125	NA	NA
dS.1.5mM	rs112485021	chr1:6424625:G:A	1	6424625	7.92e-06	-0.00977554	73	A	G	0.06875	0.05531	0.05726
dS.1.5mM	rs16911732	chr11:12898128:A:G	11	12898128	8.17e-06	-0.00722399	12	G	A	0.1188	0.1739	0.1104
dS.1.5mM	rs2066406	chr6:205213:C:T	6	205213	9.04e-06	0.00569815	48	T	C	0.2	0.1981	0.0409
dS.3mM	rs10122105	chr9:22665021:C:T	9	22665021	1.04e-07	0.0379863	67	T	C	0.06875	0.06589	0.05112
dS.3mM	rs783430	chr1:41870535:G:C	1	41870535	6.37e-07	0.0247676	86	G	C	0.2062	0.2007	0.2065
dS.3mM	rs7295002	chr12:88026184:G:T	12	88026184	9.59e-07	0.0364405	65	T	G	0.08125	0.09046	0.02556
dS.3mM	NA	chr2:29392024:TG:T	2	29392024	1.56e-06	0.0338852	4	T	TG	0.06875	NA	NA
dS.3mM	rs61940147	chr12:105935111:T:C	12	105935111	2.11e-06	-0.0205814	58	C	T	0.1375	0.1052	0.1626
dS.3mM	rs77747495	chr12:128301099:A:G	12	128301099	2.59e-06	0.0196886	13	G	A	0.175	0.1819	0.1789
dS.3mM	rs12617719	chr2:55688691:G:C	2	55688691	3.74e-06	-0.0159813	225	G	C	0.4438	0.491	0.4192
dS.3mM	rs147502935	chr4:180985129:T:C	4	180985129	5.22e-06	0.029712	9	C	T	0.0875	0.07748	0.0501
dS.3mM	rs35673010	chr19:57240039:T:A	19	57240039	8.31e-06	-0.0206655	26	A	T	0.175	0.2977	0.2382
dS.3mM	rs2843986	chr21:33275225:G:A	21	33275225	8.48e-06	0.0159812	8	G	A	0.4	0.3405	0.3753
dS.3mM	rs61182488	chr1:6330386:T:C	1	6330386	9.12e-06	0.0387822	105	C	T	0.125	0.126	0.01534
dS.3mM	rs6929582	chr6:99627867:C:T	6	99627867	9.64e-06	0.0202412	84	T	C	0.1688	0.1356	0.02965
dS.3mM	rs11776290	chr8:141310438:A:G	8	141310438	9.69e-06	0.0167467	91	G	A	0.4375	0.3425	0.4673
