## Supplemental Table 2 for "Cellular genome wide association study identifies common genetic variation influencing lithium induced neural progenitor proliferation"

### Sheet: Sheet1
trait	PMID/ref	Year	sample size	nCase	nControl	note
ADHD	30478444	2019	44374	20183	24191
ASD (SPARK/iPSYCH/PGC meta-analysis)	32747698	2020	58794	24603	34191
Asthma	34103634	2021	408422	56167	352255	includes 6222 pseudocontrols
Bipolar Disorder	34002096	2021	413466	41917	371549
Blood Cholesterol (HDL)	http://www.nealelab.is/uk-biobank/	2017	445492	NA	NA
Blood Cholesterol (LDL)	http://www.nealelab.is/uk-biobank/	2017	486465	NA	NA
Cerebral Cortex MRI (ENIGMA)	32193296	2020	51665	NA	NA
Educational Attainment	30038396	2018	1131881	NA	NA
Educational Attainment/SCZ	30082721	2018	443581	34409	45670
eQTL (EUR, multiple tissues, GTEx v8)	29022597	2017	17382	NA	NA	cases/controls for SCZ, replication cohort: 1067 SCZ cases / 1169 controls
Height/BMI (GIANT/UKBB meta-analysis)	30124842	2018	693529, 681275	NA	NA	17382 RNAseq samples from 948 donors
Intelligence	29942086	2018	269867	NA	NA	sample sizes for height and BMI, respectively
Li response in BD case/control (Song et al 2016)	26503763	2016	17545	1962	15583
Li response in BD patients (ConLiGen)	26806518	2016	2563	NA	NA
Major Depressive Disorder	30718901	2019	1306354	414055	892299
Rheumatoid Arthritis	24390342	2014	103628	29880	73748
Schizophrenia	http://doi.org/10.1101/2020.09.12.20192922	2020	306011	69369	236642
Type II Diabetes	30297969	2018	898130	80832	817298
