## Supplemental Table 3 for "Cellular genome wide association study identifies common genetic variation influencing lithium induced neural progenitor proliferation"

### Sheet: Sheet1
Name	Sequence
ALAS1 hsa F	ACAGATGCTAATGGATGCCGG
ALAS1 hsa R	CATCTGGGGTGTGTGGTGAGG
APC hsa F	AAGTGGAGGTGGGATATTACGG
APC hsa R	CATGTCCCATAATGCTTCCTGG
AXIN1 hsa F	CAGTTCAAGGAGCTGCTGACC
AXIN1 hsa R	CCACTTTGCCGATGATCTTCTCC
AXIN2 hsa F	AATCCGGCCTTCATACATCGG
AXIN2 hsa R	GGCTCAGAGCTTGACCCTGG
BAP1 hsa F	TGGACAGAGGAATTGAGAGGTCC
BAP1 hsa R	GAGGATGACGTGCAGAACACC
BCL2 hsa F	AGAGTCTTCAGAGACAGCCAGG
BCL2 hsa R	TGGACAACATCGCCCTGTGG
BDNF hsa F	GCTTCTTTCATGGGGGCAGCC
BDNF hsa R	TCGGAACCACGATGTGACTCC
BUB1B hsa F	GGGTGCAGCTGGATGTTTTTACC
BUB1B hsa R	AGGACCCATCCCAGAAGACC
CCNB2 hsa F	TTGGAAGTCATGCAGCACATGG
CCNB2 hsa R	GGGAGGCAAGGTCTTTGACGG
CCND1 hsa F:	TGCAAGGCCTGAACCTGAGG
CCND1 hsa R:	TCCATGTTCTGCTGGGCCTGG
CDCA3 hsa F	AGGGGGGATCTCCCTAGTACC
CDCA3 hsa R	GCAAGACAGCCCACAGAAACC
CREB1 hsa F	AGTATGCACAGACCACTGATGG
CREB1 hsa R	CAGGGGCAATAGTGCTAGTGG
CTNNB1 hsa F	GGACTTGATATTGGTGCCCAGG
CTNNB1 hsa R	GGATAGTCAGCACCAGGGTGG
DNAH1 hsa F	TCATCGATGACCTGAACATGCC
DNAH1 hsa R	GACGGTGTTCCTGCCTCCACC
ECT2 hsa F	GGGCTCTTATGACATCCCACGG
ECT2 hsa R	GGAAGGAAGGCTGACAAGGG
EIF4A2 hsa f	CGGGATTGATGTGCAACAAGTG
EIF4A2 hsa R	ATGGGCATCTCCTCCACTGTAG
GLT8D1 hsa F	TTCCCCATGGCTTCAAATGTCC
GLT8D1 hsa R	CTGGTAGCATCACAACACCTCC
GLYCTK hsa F	ACCATTCGGAAGGCCCTGTCC
GLYCTK hsa R	TGCACATTGTGGGAACTGGCC
GNL3 hsa F	TGCCATCCCCCTACATCTTGG
GNL3 hsa R	TTTGTCAGACCGGAAGACTGG
ITIH4 hsa F	TGTTCAGGGGATGCGTGAACC
ITIH4 hsa R	CTGTGTGGACCCCAGACACC
MAPK1 hsa F	CATTTCTGCCAGAATGCAGCC
MAPK1 hsa R	CTGGCCCGTGTTGCAGATCC
MKI67 hsa F	TGCAAAAAGAATTGAACCTGCGG
MKI67 hsa R	ATCTCTGGGGAGGTCTTCATGG
MYC hsa F	TTCTCTGCTCTCCTCGACGG
MYC hsa R	AGACTCTGACCTTTTGCCAGG
NEK4 hsa F	GCTCTAAAAGCTGAACTCCCAGG
NEK4 hsa R	CATGGGAAGGTTGCAGAAGAGG
NFATC3 hsa F	CTGAACCAGAAGATCGAGAGCC
NFATC3 hsa R	CAGGACTCGGGAGGGGAGCC
NISCH hsa F	CTGAAGACTGTGGTCATCGCC
NISCH hsa R	GGGGCTGGAGCTGGGACTTCC
NT5DC2 hsa F	AGATCCGCATCATCAACACGG
NT5DC2 hsa R	CCGAACTGCGCATTGAACAGG
PBRM1 hsa F	GGCCCCTTTGCTTTTCAGCC
PBRM1 hsa R	CGGCTTCTTCACTCAGAGGCC
PHF7 hsa F	GGAGAGAGAGACAGCACCGAATG
PHF7 hsa R	CCTAATTTTTCGGGATCCCCAGG
POC1A hsa F	CAGATTCCCCATGGAGCTGG
POC1A hsa R	CGGGGGAGTATTTTGCTTCTGG
PRKCD hsa F	CCAACCTCTGCGGCATCAACC
PRKCD hsa R	ATGTCCTCCCCAGCAACTCC
SFMBT1 hsa F	CTGCCACACTCCACTTCAAGG
SFMBT1 hsa R	GCTGCCTCCAGATAGACAAAGG
SMIM4 hsa F	CCCGGGAAGCAGCGATTTGG
SMIM4 hsa R	GTCTTTCTGAGGCTTTTCTACGG
SpCas9 qPCR F	GAGCAGAAACAGCTGTTTGTGG
SpCas9 qPCR R	TCTCTGATGGGCTTATCCCGG
SPCS1 hsa F	GGTACGTGGCTGAACAGTTCGG
SPCS1 hsa R	CGTCTGTGCTTGATTCTTGAACAGG
STAB1 hsa F	CCCTCCGCTGCACTCTTTGG
STAB1 hsa R	ACGCCACGGTCACTACAAGG
STIMATE hsa F	CCATTCCTCGAGTCCTGGTTGG
STIMATE hsa R	TGAAAACCCAGACTTGAAGCTGG
TKT hsa F	TGAGGATCCTGCCCTTGGTGG
TKT hsa R	TGACCAGGTGACCGTTATCGG
TWF2 hsa F	TGTGGCCACCTCCAAACTCC
TWF2 hsa R	CTGCTACCTGCTCTACCGCC
UBE2C hsa F	TGGCGATAAAGGGATTTCTGCC
UBE2C hsa R	GGGCGCATTGTAAGGGTAGCC
WDR82 hsa F	TGGCAAAAGTCATGAACTTGGGG
WDR82 hsa R	AGCAAAGCTGTCACACTGGAGG
GNL3 gRNA #3	CTCACCTCCCTTACCCCTCC
GNL3 gRNA #5	GCGGAGCAGGGATCGCTTGG
GNL3 gRNA #8	GGCGGTGACGCACTTTACGG
